# The Two Frontiers Project Field Handbook and OpenTools: Standardizing microbial fieldwork for biobank-scale sequencing and culturomics

**DOI:** 10.64898/2025.12.25.695958

**Authors:** Krista A Ryon, James R Henriksen, April Johns, Sara C Diana, Victor Boddy, Gaby E. Carpenter, Erin Miller, Ben Kent, Raquel Peixoto, Braden T Tierney

## Abstract

From medicines to materials, our planet’s microbial diversity comprises an enormous wellspring of biotechnological potential. For centuries, microbiologists have developed tools for interrogating microbial function, ranging from microscopy and culturing to, more recently, metagenomics. However, deploying these tools during fieldwork requires substantial forward planning, interdisciplinary technical expertise, and plans for navigating permitting and the ethical implications of bioprospecting. To address these challenges, we built The Two Frontiers Project Handbook and OpenTools Resource, which aggregates our expertise in high-throughput sampling, sequencing, and culturing of microbes from thousands of samples. We provide our full suite of fieldwork methods as well as relevant software and hardware. We lay our standards for team roles and construction, general expedition planning, sample transport, permitting, and numerous other key aspects of executing a successful field campaign. The version-controlled resource is available at https://two-frontiers-project.github.io/ and is open for non-commercial use.
