## Supplementary File S3 Example expedition planning and execution package (completed template) V11 for "The Two Frontiers Project Field Handbook and OpenTools: Standardizing microbial fieldwork for biobank-scale sequencing and culturomics": Supplementary_File_S3a_Team_and_Travel.xlsx

### Sheet: TEAM
full_name	first_name	last_name	title	pronouns	expedition_role	email	gmail	phone	position	affilitation_insitute	bio	url	permission for photo/film	notes	emergency-contact [Full name, Relationship, Phone number, Email]
Full Name	First Name	Last Name	N/A	N/A	N/A	N/A	N/A	N/A	N/A	N/A	N/A	N/A	N/A	N/A	N/A
Full Name	First Name	Last Name	N/A	N/A	N/A	N/A	N/A	N/A	N/A	N/A	N/A	N/A	N/A	N/A	N/A
Full Name	First Name	Last Name	N/A	N/A	N/A	N/A	N/A	N/A	N/A	N/A	N/A	N/A	N/A	N/A	N/A
Full Name	First Name	Last Name	N/A	N/A	N/A	N/A	N/A	N/A	N/A	N/A	N/A	N/A	N/A	N/A	N/A

### Sheet: INDIVIDUAL TRAVEL
Person	Origin	Destination	Date	Time	Flight Number	Status	Tickets	Cost (USD)	Notes
Full Name	Boston, MA, USA	Albuquerque, NM, USA	2026-05-06	08:00:00	U8181	Booked	PDF	400
Full Name	New York, NY, USA	Albuquerque, NM, USA	2026-05-06	10:00:00	UA 1712	Booked	PDF	628
Full Name	Portland, Oregon, USA	Albuquerque, NM, USA	2026-05-06	06:50:00	T 7261	Booked	PDF	378
Full Name	Denver, CO, USA	Albuquerque, NM, USA	2026-05-06	7:15: AM	UA 8162	Booked	PDF	522

### Sheet: GROUP TRAVEL
Person Responsbile for Booking	Origin	Destination	Type	Start Date	Start Time	End Date	End Time	Category	Number ppl	People in Group	Status	Cost (USD)
Full Name	Albuquerque, NM, USA	Albuquerque, NM, USA	Rental Car	2026-05-06	12:00:00	2026-05-14	12:00:00	Rental Car	4	PDF	Booked	994.92

### Sheet: LODGING
Person Responsbile for Booking	Location	Date of Arrival	Date of Departure	Time of Arrival	Time of Departure	Category	Number ppl staying	People Staying	Booking Status	Confirmation	Cost (USD)
Full Name	Albuquerque, NM, USA	2026-05-06	2026-05-16	2:00 PM EET	2:00 PM EET	AirBnB	5	Full Name	Booked	PDF	2129.5
