## Supplementary File S3 Example expedition planning and execution package (completed template) V11 for "The Two Frontiers Project Field Handbook and OpenTools: Standardizing microbial fieldwork for biobank-scale sequencing and culturomics": Supplementary_File_S3b_Sampling_and_Metadata.xlsx

### Sheet: README
USE THIS FORM TO PLAN SAMPLING STRATEGY AND ALIGN IT WITH METADATA COLLECTION
IT IS DESIGNED BE USED WITH CUAL-IDS, GENERATED BY XXX
CONTENTS
PROPOSED SAMPLING PLAN	Outline of the expected number and types of samples per site.
TFIDS	CUAL IDs (we call ours Two Frontiers IDs, or TFIDS). These can be any unique hash, generated in advance to match the sample size for the expedition. TFIDs are assigned to a sample during a check-in process following sample collection. They are mapped to the Field IDs used to labels whirlpacks/tubes. They are printed out in cryolabels beforehand and taken into the field.
SAMPLE METADATA	Sample-level metadata-- this is what you have open when you check in samples after collection and link field IDs to TFIDs
SITE METADATA	Metadata where values are. collected once for a single site
LINKED PROTOCOLS	Links to specific protocols relevant to your study

### Sheet: GENERAL_SAMPLING_PLAN
OVERVIEW
		Total	Accounting for 30% sampling scope creep
UPDATE THIS VALUE >>>	Expected number of sites across entire expedition (eg different dives, different hot springs)	1
UPDATE THIS VALUE >>>	Average number of locations per site (eg different vents on a dive)	2
UPDATE THIS VALUE >>>	Expected number of samples per location (1 sample = 1 thing collected in a single bag/tube)	10
	Total anticipated samples for entire expedition	20	26
SITE-SPECIFIC PLANNING
UPDATE THIS VALUE >>>	Average number of water per location	3	4
UPDATE THIS VALUE >>>	Average number of biomass per location	4	5
UPDATE THIS VALUE >>>	Average number of sediment per location	3	4
UPDATE THIS VALUE >>>	Average number of other samples per location	0
	Sample remainder: if this number doesn't equal zero, you either have too many samples per location or not enough to hit your targets	0
EXPECTED CONSUMABLE REQUIREMENTS OR SAMPLING
		Minimum	Recommended amount accounting for equipment loss and scope creep
	1L whirl paks for water samples	6	9
	4oz whirl paks OR 25/50ml conical tubes for biomass samples	8	12
	1L OR 4oz whirl paks OR 25/50ml conical tubes for sediment samples	30	45
EXPECTED CONSUMABLE REQUIREMENTS FOR ON-SITE PROCESSING
	5ml DNA shield tubes	20	30
	2ml DMSO tubes	20	30
	2ml Glycerol tubes	20	30
	2ml to 50ml Raw sample storage tubes (if desired and appropriate from a permitting/transit perspective)	20	30
	Extra processing tubes (for tricky samples that need to be filtered or moved from a whirlpak to a 50ml)	6	8
	Filter baskets (for additional potential processing of those tricky samples)	6	8
	0.22 micron filters (for on-site water filtering). You will also need syringes or a pump system to actually filter the water. Please see our water filtering protocols for more details.	30	45

### Sheet: TFIDS
TFID	UUID	6 digits of UUID	Notes	Cryosheet
TFID_48155c	664438d6-701b-46d1-8571-c66b8d48155c	48155c		2025-11-14 p18
TFID_48169a	9c1ec72f-c0e4-46eb-bb8e-9bbd8048169a	48169a		2025-11-14 p18
TFID_482216	d645c703-9c0e-4bc5-be74-8b3a02482216	482216		2025-11-14 p18
TFID_4825f1	a39b3088-a67b-4895-ac29-352a914825f1	4825f1		2025-11-14 p18
TFID_4826b3	91d0c9c5-5b68-459b-8a06-6181974826b3	4826b3		2025-11-14 p18
TFID_482b99	ef9f9749-b4a4-430e-b602-dc8d35482b99	482b99		2025-11-14 p18
TFID_482c3d	cb241c0e-c27c-4222-be9a-391448482c3d	482c3d		2025-11-14 p18
TFID_483879	33957827-ab98-42f1-87e2-b47a7e483879	483879		2025-11-14 p18
TFID_483a3f	c46fea30-a673-47bb-a65e-73bfcb483a3f	483a3f		2025-11-14 p18
TFID_483e04	51d03431-7f7d-4f2e-9823-65064c483e04	483e04		2025-11-14 p18
TFID_484b05	215bf916-892f-403f-91ec-4087e7484b05	484b05		2025-11-14 p18
TFID_4859b0	bcda576e-1fb3-457c-bb7e-3017484859b0	4859b0		2025-11-14 p18
TFID_48601b	6e07e2f8-601a-4690-97f0-7f42c448601b	48601b		2025-11-14 p18
TFID_4869cf	e89c5b62-84fe-43e7-aefd-8086c74869cf	4869cf		2025-11-14 p18
TFID_486d31	db434b24-83c4-4b42-a609-ff20e7486d31	486d31		2025-11-14 p18
TFID_486f5e	fc4974a3-371d-4d8b-befc-99a590486f5e	486f5e		2025-11-14 p18
TFID_4870d1	1388d2d8-40fc-4d0b-bcf9-c6e4854870d1	4870d1		2025-11-14 p18
TFID_4872a4	e2348a82-6424-457c-a9d7-0b16fd4872a4	4872a4		2025-11-14 p19

### Sheet: SAMPLE METADATA
field_id	tfid	uuid	uuid6digit	date_collected	initiative	expedition	location	location_id	site	time_collected	latitude	longitude	photo1	photo2	photo3	photo4	photo5	type	sample_type	sample_type_other	tube_type	sample_temp_C	pH	salinity	data_source
A1	TFID_48155c	6e99dc3c-d717-45cb-a4a1-69d5ab468226	468226	2025-05-09	Carbon	Carbon9	Jemez Springs	C157666	Spence Hot Springs	09:25:44	35.8495	-106.63	PDF	PDF	PDF	PDF	PDF	Terrestrial	Sediment		4oz Whirl-Pak	N/A	7	565 ppm (mS/cm not measured?)	pH probe, TDS
A2	TFID_48169a	962cba09-8909-4217-90a0-6e28994684e7	4684e7	2025-05-09	Carbon	Carbon9	Jemez Springs	C157666	Spence Hot Springs	11:16:43	35.8495	-106.63	PDF	PDF	PDF	PDF	PDF	Terrestrial	Sediment		4oz Whirl-Pak	10	5	566 ppm (mS/cm not measured?)	pH probe, TDS
A3	TFID_482216	1449964b-9023-488f-abc2-55625346893f	46893f	2025-05-09	Carbon	Carbon9	Jemez Springs	C157666	Spence Hot Springs	11:28:33	35.8495	-106.63	PDF	PDF	PDF	PDF	PDF	Terrestrial	Water		4oz Whirl-Pak	N/A	6	567 ppm (mS/cm not measured?)	pH probe, TDS
A4	TFID_4825f1	e6639329-2fc6-48e4-818b-1b70c64690d3	4690d3	2025-05-09	Carbon	Carbon9	Jemez Springs	C157666	Spence Hot Springs	11:37:55	35.8495	-106.63	PDF	PDF	PDF	PDF	PDF	Terrestrial	Sediment		4oz Whirl-Pak	N/A	7	568 ppm (mS/cm not measured?)	pH probe, TDS
A5	TFID_4826b3	d2c4350a-fd56-4f20-946c-20f3c146947c	46947c	2025-05-09	Carbon	Carbon9	Jemez Springs	C157666	Spence Hot Springs	11:42:54	35.8495	-106.63	PDF	PDF	PDF	PDF	PDF	Terrestrial	Sediment		4oz Whirl-Pak	N/A	6.5	569 ppm (mS/cm not measured?)	pH probe, TDS
A16	TFID_482b99	8c15f376-a884-40e4-8af9-5976d0469a06	469a06	2025-05-09	Carbon	Carbon9	Jemez Springs	C157666	Spence Hot Springs	09:09:31	35.8495	-106.63	PDF	PDF	PDF	PDF	PDF	Terrestrial	Water		4oz Whirl-Pak	9.9	6.6	570 ppm (mS/cm not measured?)	pH probe, TDS
A6	TFID_482c3d	b8ea23a9-68e6-4e3c-b60f-4d8f0a46a460	46a460	2025-05-09	Carbon	Carbon9	Jemez Springs	C157666	Spence Hot Springs	11:53:19	35.8495	-106.63	PDF	PDF	PDF	PDF	PDF	Terrestrial	Sediment		4oz Whirl-Pak	50	6.7	571 ppm (mS/cm not measured?)	pH probe, TDS
B50	TFID_483879	9ccb1a5f-a4f8-4386-8765-4da39746acff	46acff	2025-05-09	Carbon	Carbon9	Jemez Springs	C157666	Spence Hot Springs	10:45:59	35.8495	-106.63	PDF	PDF	PDF	PDF	PDF	Terrestrial	Sediment		4oz Whirl-Pak	20	6.8	572 ppm (mS/cm not measured?)	pH probe, TDS
B72	TFID_483a3f	3463e87a-3ca6-4c35-96db-5cb0e846b645	46b645	2025-05-09	Carbon	Carbon9	Jemez Springs	C157666	Spence Hot Springs	10:40:04	35.8495	-106.63	PDF	PDF	PDF	PDF	PDF	Terrestrial	Sediment		4oz Whirl-Pak	4	6.9	573 ppm (mS/cm not measured?)	pH probe, TDS
B55	TFID_483e04	e0041f35-4407-46be-9285-dc39da46b7f8	46b7f8	2025-05-09	Carbon	Carbon9	Jemez Springs	C157666	Spence Hot Springs	10:52:36	35.8495	-106.63	PDF	PDF	PDF	PDF	PDF	Terrestrial	Sediment		4oz Whirl-Pak	20	7	574 ppm (mS/cm not measured?)	pH probe, TDS
B51	TFID_484b05	f94e919c-78fb-4cf0-b124-a7897046ba5d	46ba5d	2025-05-09	Carbon	Carbon9	Jemez Springs	C157666	Spence Hot Springs	10:51:52	35.8495	-106.63	PDF	PDF	PDF	PDF	PDF	Terrestrial	Sediment		4oz Whirl-Pak	14	7.1	575 ppm (mS/cm not measured?)	pH probe, TDS
B64	TFID_4859b0	ebee64fa-1e5a-461a-bc02-1d386146c6af	46c6af	2025-05-09	Carbon	Carbon9	Jemez Springs	C157666	Spence Hot Springs	08:31:24	35.8495	-106.63	PDF	PDF	PDF	PDF	PDF	Terrestrial	Sediment		4oz Whirl-Pak	12	7.2	576 ppm (mS/cm not measured?)	pH probe, TDS
B65	TFID_48601b	14bc268f-20bb-4598-b542-3a4aca46d5f3	46d5f3	2025-05-09	Carbon	Carbon9	Jemez Springs	C157666	Spence Hot Springs	08:12:37	35.8495	-106.63	PDF	PDF	PDF	PDF	PDF	Terrestrial	Biomass		4oz Whirl-Pak	12	7.3	577 ppm (mS/cm not measured?)	pH probe, TDS
B63	TFID_4869cf	7c8fa5ba-01fc-4a4b-a126-c05acd46e674	46e674	2025-05-09	Carbon	Carbon9	Jemez Springs	C157666	Spence Hot Springs	08:25:02	35.8495	-106.63	PDF	PDF	PDF	PDF	PDF	Terrestrial	Biomass		4oz Whirl-Pak	12	7.4	578 ppm (mS/cm not measured?)	pH probe, TDS
B67	TFID_486d31	4c1c3644-cc33-420d-a5cc-d7e11446f017	46f017	2025-05-09	Carbon	Carbon9	Jemez Springs	C157666	Spence Hot Springs	08:42:58	35.8495	-106.63	PDF	PDF	PDF	PDF	PDF	Terrestrial	Sediment		4oz Whirl-Pak	12	7.5	579 ppm (mS/cm not measured?)	pH probe, TDS

### Sheet: SITE METADATA
SITE	date	Longitude	Latitude
Spence Hot Springs	2025-05-09	35.8495	-106.63
USE THIS TAB FOR SITE-LEVEL METADATA -- ie values measured once for a single sampling area. Could be salinity, temperature, dissolved carbon

### Sheet: LINKED PROTOCOLS
NAME	USE	LINK																		TOTAL CARBON7 WITHOUT MORGAN/DIETZ
N/A	N/A	v
