## Supplementary File S3 Example expedition planning and execution package (completed template) V11 for "The Two Frontiers Project Field Handbook and OpenTools: Standardizing microbial fieldwork for biobank-scale sequencing and culturomics": Supplementary_File_S3c_Inventory_and_Transport.xlsx

### Sheet: README
	2FP Workflow Stages	Description
1	Field ID	Label collection containers with Field IDs
2	Collection	Collect samples and return them to the lab on ice
3	Check-In	Check in samples by assigning TFIDs and recording metadata
4	Processing	Process samples based on sample type
5	Stock	Aliquot prepared samples into tubes for downstream processing (perform bacterial enrichments)
6	Storage	Store processed samples at room temperature or on dry ice, depending on the preservative
7	Enrichment	Stock samples in enrichment media
8	Shipping	Ship samples from field to lab for downstream processing and storage
9	Experimental	Experimental protocols not usually in the full workflow
	Setup of field and processing laboratory	Description
A	Field Sampling Setup	Prepare an area to put together field equipment.
B	Sample Intake & Processing Area	Set up a clean, accessible location where incoming field samples will be received and checked in.
C	Sample Preservation Area	Prepare a clean area for final sample processing steps such as aliquoting into preservatives (e.g., DNA/RNA Shield, DMSO, glycerol).
Note	Know what’s packed What’s deployed in the field What’s used / consumable What comes back at the end
	*Quantites based on number of sampes to be collected and experimental protocols

### Sheet: MATERIALS
ITEM ID	Need for Expedition	Item	Vendor	Process Stage	Category	Used in SCUBA?	Quantity	Packed (Y/N)	Acquire In-Field (Y/N)
P-00001	Y	Sharpie Markers		1, FIeld ID	Labeling	N	6	Y	N
P-00002	Y	Permeanant Marker		1, FIeld ID	Labeling	N	2	Y	N
P-00003	Y	Gorilla tape		1, FIeld ID	Labeling	N	1	Y	N
P-00004	Y	Nitrile gloves (6mil), Heavy Duty (S, L, XXL)	Competitive	2, Collection	Field Consumables	Y	3	N	N
P-00003	Y	Gorilla tape		1, FIeld ID	Labeling	N	1	Y	N
P-00006	Y	4 oz, sterile, Whirlpak	Avantor	2, Collection	Field Consumables	N	60	N	N
P-00005	Y	1 Liter, sterile, Whirl-pak	Millipore Sigma	2, Collection	Field Consumables	N	30	N	N
P-00007	N	SCUBA Dive, Mesh bag	Competitive	2, Collection	Field Equipment	Y	2	N	N
P-00008	Y	Shovel, small		2, Collection	Field Equipment	N	2	Y	N
P-00009	N	Clip-board, underwater	Competitive	2, Collection	Field Equipment	Y	1	N	N
P-00010	N	Underwater paper	Grainger	2, Collection	Field Consumables	Y	50	N	N
P-00011	N	Underwater pencil & eraser & sharpener	SCUBA.com	2, Collection	Field Equipment	Y	3	N	N
P-00012	Y	Ice packs, blue ice	Competitive	2, Collection	Field Equipment	N	10	Y	N
P-00013	Y	Forceps, Tweezer, sizzors, plunger, in sampling sack		2, Collection	Field Equipment	N	1 ea	Y	N
P-00014	Y	Scoopula		2, Collection	Field Equipment	N	10	Y	N
P-00015	Y	Small soft cooler, mini-chonzilla 1 WITH ROPES		2, Collection	Field Equipment	N	1	Y	N
P-00016	Y	Large cooler	Competitive	2, Collection	Field Equipment	N	1	N	N
P-00017	Y	Field Notebooks		2, Collection	Field Equipment	N	1	Y	N
P-00018	N	Orion™ pH 10.01 Buffer Individual Use Pouches, 25 Pack	ThermoFisher	2, Collection	Field Reagent	N	1	N	N
P-00019	N	Orion™ pH 7.00 Buffer Individual Use Pouches, 25 Pack	ThermoFisher	2, Collection	Field Reagent	N	1	N	N
P-00020	N	Orion™ pH 4.01 Buffer Individual Use Pouches, 25 Pack	ThermoFisher	2, Collection	Field Reagent	N	1	N	N
P-00021	Y	Sample Zip-Lock Bag	Uline	3, Check-In	Check-In Supplies	N	75	N	N
P-00022	Y	Rubber bands	Competitive	3, Check-In	Check-In Supplies	N	50	N	N
P-00023	Y	TFIDs, sample labels		3, Check-In; 4, Processing; 5, Stock; 7, Enrichment	Labeling	N	102	Y	N
P-00024	N	Silicon tubing, Platinum cured (25ft)	Competitive	4, Processing	Water Filtering	N	1	N	N
P-00025	N	Rubber stopper	Competitive	4, Processing	Water Filtering	N	2	N	N
P-00026	N	Lab Vacuum Pump, 110V/220V	Competitive	4, Processing	Water Filtering	N	1	N	N
P-00027	N	PES Membrane Filter 0.22um 47mm Micro Disc Membrane Filters for Laboratory Filtration	Competitive	4, Processing	Water Filtering	N	100	N	N
P-00028	N	Hydrophilic PVDF Disc Membrane Filters, Diameter 47 mm, Pore Size 0.22 µm, Pack of 50	Competitive	4, Processing	Water Filtering	N	50	N	N
P-00029	Y	EU Adapter	Competitive	4, Processing	Water Filtering	N	1	N	N
P-00030	N	Laboratory Vacuum Filtration System	Competitive	4, Processing	Water Filtering	N	1	N	N
P-00031	N	Filter Holder Polypropylene Reusable for 47mm Disc Membranes Filter	Competitive	4, Processing	Water Filtering	N	3	N	N
P-00032	Y	Syringe Filters Sterile PES with Glass Fiber Pre-Filters, Hydrophilic Filters 33mm Membrane Diameter, 0.22um Pore Size	Competitive	4, Processing	Water Filtering	N	25	N	N
P-00033	Y	50mL syringe	Mckesson	4, Processing	Water Filtering	N	5	N	N
P-00034	Y	Luer lock adapters & Luer caps	Amazon	4, Processing	Water Filtering	N	7	N	N
P-00035	Y	Nalgene® hand-operated vacuum pump		4, Processing	Water Filtering	N	1	N	N
P-00036	Y	Thermometer, for sample monitoring		4, Processing; 5, Stock;	Lab Equipment	N	1	N	N
P-00037	N	Nuclease-free water, 50mL		4, Processing; 5, Stock;	Lab Reagent	N	1	N	N
P-00038	Y	Absorbent pads		4, Processing; 5, Stock;	Lab Consumables	N	25	N	N
P-00039	Y	Lab coat		4, Processing; 5, Stock; 7, Enrichment	Lab Equipment	N	2	Y	N
P-00040	Y	Face mask		4, Processing; 5, Stock; 7, Enrichment	Lab Equipment	N	5	N	N
P-00041	Y	P1000 pipette		4, Processing; 5, Stock; 7, Enrichment	Lab Equipment	N	2	Y	N
P-00042	Y	P200 pipette		4, Processing; 5, Stock; 7, Enrichment	Lab Equipment	N	1	N	N
P-00043	Y	P1000 pipette tips, 100 tips (wide bore)		4, Processing; 5, Stock; 7, Enrichment	Lab Consumables	N	3	N	N
P-00044	Y	P200 pipette tips, 100 tips		4, Processing; 5, Stock; 7, Enrichment	Lab Consumables	N	4	N	N
P-00042	Y	Ethanol		4, Processing; 5, Stock; 7, Enrichment	Lab Consumables	N	1Liter	N	Y
P-00045	Y	Ethanol Lamp		4, Processing; 5, Stock; 7, Enrichment	Lab Equipment	N	1	N	N
P-00046	Y	Lighter		4, Processing; 5, Stock; 7, Enrichment	Lab Equipment	N	1	Y	N
P-00047	Y	70% ethanol, 50mL		4, Processing; 5, Stock; 7, Enrichment	Lab Reagent	N	3	N	N
P-00048	Y	Ethanol dropper		4, Processing; 5, Stock; 7, Enrichment	Lab Reagent	N	1	N	N
P-00049	N	Whirl-pak rack		4, Processing; 5, Stock; 7, Enrichment	Lab Equipment	N	1	N	N
P-00050	Y	Lab Safety Glasses		4, Processing; 5, Stock; 7, Enrichment	Lab Equipment	N	2	N	N
P-00051	Y	10% bleach, liquid, 100mL		4, Processing; 5, Stock; 7, Enrichment	Lab Reagent	N	1	N	N
P-00052	Y	50mL tubes		4, Processing; 5, Stock; 7, Enrichment	Lab Consumables	N	75	N	N
P-00053	Y	Nitrile gloves (S, M, L)		4, Processing; 5, Stock; 7, Enrichment	Field Consumables	N	3	N	N
P-00054	Y	2.0mL cryovials, internally threaded, with 0.75mL 50% v/v Glycerol in diH2O (sterile)		5, Stock	Lab Consumables	N	100	Y	N
P-00055	Y	2.0mL cryovials, internally threaded, with 0.75mL 10% v/v DMSO in diH2O (sterile)		5, Stock	Lab Consumables	N	100	Y	N
P-00056	Y	5.0mL tubes, sterile, snap-top, stocked with 1.5mL DNA/RNA Shield		5, Stock	Lab Consumables	N	50	N	N
P-00057	Y	5.0mL tube racks/boxes		5, Stock	Lab Equipment	N	3	N	N
P-00058	Y	DNA/RNA Shield, in 50mL tubes, 40mL per tube (280mL total)		5, Stock	Lab Reagent	N	7	N	N
P-00059	Y	Paper towels		5, Stock	Lab Consumables	N	1	N	N
P-00060	Y	10% bleach wipes		5, Stock	Lab Reagent	N	1	N	N
P-00061	Y	alcohol wipes, 70% isopropanol		5, Stock	Lab Reagent	N	1	N	N
P-00062	Y	Tube rack, for 2.0mL cryovials		5, Stock; 7, Enrichment	Lab Equipment	N	1	N	N
P-00063	Y	Benchtop rubber pad		5, Stock; 7, Enrichment	Lab Equipment	N	1	N	N
P-00064	Y	25mL conical tubes		5, Stock; 7, Enrichment	Lab Consumables	N	50	N	N
P-00065	Y	Freezer Boxes		6, Storage	Storage Consumables	N	3 broken down + 2 filled with tubes	Y	N
P-00066	Y	2mL cryovials internally threaded, sterile		7, Enrichment	Lab Consumables	N	100	Y	N
P-00067	Y	Filter basket (cell strainer), 100um		7, Enrichment	Lab Consumables	N	30	N	N
P-00068	Y	Dry Ice Labels		8, Shipping	Shipping Consumables	N	3	N	N
P-00069	Y	Shipping Slip		8, Shipping	Shipping Consumables	N	3	N	N
P-00070	Y	Shipping Tape		8, Shipping	Shipping Consumables	N	2	N	N
P-00071	Y	Business Cards		8, Shipping	Shipping Consumables	N	3	N	N
P-00072	N	1000mL media bottle		9, Experimental	Bacteriophage Protocol	N	6	N	N
P-00073	N	Zinc chloride, 100g		9, Experimental	Bacteriophage Protocol	N	1	N	N
P-00074	N	Ringers solution 1/4 strength tablets, 100 tablets		9, Experimental	Bacteriophage Protocol	N	1	N	N
P-00075	N	Falcon 225 mL PP Centrifuge Tube & 250 mL Polypropylene Bottle with Screw-On Cap		9, Experimental	Bacteriophage Protocol	N	12	N	N
P-00076	Y	Box cutter		8, Shipping	Shipping Equipment	N	1	N	N
P-00077	Y	Shears		8, Shipping	Shipping Equipment	N	1	N	N
P-00078	Y	Kimwipes, small		5, Stock	Lab Consumables	N	1	N	N
P-00079	Y	Biohazard bags, self stick		5, Stock; 6, Processing; Enrichment	Lab	N	3	N	N
P-00080	Y	Leur vacutainer needles		7, Enrichment	Culturing	N	100	Y	N
P-00081	Y	Syringes (1ml no needle)		7, Enrichment	Culturing	N	25	Y	N
P-00082	Y	Sharps Container		7, Enrichment	7, Enrichment	N	1	Y	N
P-00083	Y	Needle Holder w/ spring		7, Enrichment	Culturing	N	3	Y	N
P-00084	Y	50mL Tube Rack		5, Stock; 7, Enrichment	Experimental	N	1	N	N
P-00085	N	Nalgene 1000mL botttle		4, Processing	Experimental	N	1	N	N
P-00086	Y	Mini Whiteboard & Marker		1, Field ID	Lab	N	1	N	N
P-00087	Y	First Aid Kit		1, Field ID	Field	N	1	N	N
P-00088	Y	2FP and ISO microbes hats		NA	Swag	N	5 caps, 3 beenies	Y	N
P-00089	Y	Sampling stick w/ extender and tube holder		2, Collection	Field Equipment	N	2 parts + holder	Y	N
P-00090	Y	Coring equipment (corers, plunger, 50ml tube for ethanol, lg core, lg plunger, 1 way valve,, lockjaws)		2, Collection	Field Equipment	N	3 sm 1 lg	Y	N
P-00091	Y	Black Terrestrial Mat		2, Collection	Field Equipment	N	1	Y	N
P-00092	Y	pH test strips		2, Collection	Field Consumables	N	50	Y	N
P-00093	Y	Water test strips		2, Collection	Field Consumables	N	50	Y	N
P-00094	Y	Phase change		8, Shipping	Shipping	N	5	N	N
P-00094	Y	15ml tubes		2, Collection	Field Consumables	N	50	N	N
P-00095	Y	Toe/Hand warmers		2, Collection	Field Equipment	N	10	Y	N
P-00095	Y	Sampling Sling		2, Collection	Field Equipment	N	1	N	N
