## Supplementary File S3 Example expedition planning and execution package (completed template) V11 for "The Two Frontiers Project Field Handbook and OpenTools: Standardizing microbial fieldwork for biobank-scale sequencing and culturomics": Supplementary_File_S3d_Budget_and_Expenses.xlsx

### Sheet: PROPOSED_BUDGET
Person	Description	Type	Date	Approx. Cost (USD)
Full Name	Flight (Roundtrip, Economy)	Transporation	May 6 - May 16, 2026	500
Full Name	Flight (Roundtrip, Economy)	Transporation	May 6 - May 16, 2026	600
Full Name	Flight (Roundtrip, Economy)	Transporation	May 6 - May 16, 2026	500
Full Name	Flight (Roundtrip, Economy)	Transporation	May 6 - May 16, 2026	600
Full Name	7 Day Stay	Stay	May 6 - May 16, 2026	2500
Full Name	6 Day Car Rental	Car	May 6 - May 16, 2026	300
Full Name	1 week of groceries for 5 people (based on average cost of foodand conversion to USD if needed)	Food	May 6 - May 16, 2026	300
Full Name	Gasoline for transit	Gas	May 6 - May 16, 2026	300
Full Name	Misc. Food/Cost/Transit	Misc. Food/Cost/Transit	May 6 - May 16, 2026	300

### Sheet: EXPENSES
EXPEDITION	TYPE	DESCRIPTION	DATE	PAID BY	AMOUNT	CURRENCY	TOTAL IN USD (APPROX)	RECEIPT LINK	Reimbursement Submitted	TOTAL	5221.68
Carbon9	Travel	Airfare, to New Mexico and return	2025-05-07	Full Name	600	USD	600	PDF	Y
Carbon9	Travel	Airfare, to New Mexico and return	2025-05-07	Full Name	600	USD	600	PDF	Y
Carbon9	Travel	Airfare, to New Mexico and return	2025-05-07	Full Name	673.93	USD	673.93	PDF	Y
Carbon9	Hotel	Hotel	2025-05-07	Full Name	459	USD	459	PDF	Y
Carbon9	Hotel	Hotel	2025-05-07	Full Name	459	USD	459	PDF	Y
Carbon9	Materials (Dry Ice, etc)	Dry Ice, New Mexico	2025-05-07	Full Name	480	USD	480	PDF	Y
Carbon9	Rental Car	Rental Car	2025-05-07	Full Name	994.92	USD	994.92	PDF	Y
Carbon9	Hotel	AirBnB, New Mexico	2025-05-07	Full Name	701.46	USD	701.46	PDF	Y
Carbon9	Travel	Uber to Airport with Supplies, Boston	2025-05-07	Full Name	30.41	USD	30.41	PDF	Y
Carbon9	Food	Groceries	2025-05-12	Full Name	150.95	USD	150.95	PDF	Y
Carbon9	Food	Groceries	2025-05-16	Full Name	72.01	USD	72.01	PDF	Y
