## Supplementary File S3 Example expedition planning and execution package (completed template) V11 for "The Two Frontiers Project Field Handbook and OpenTools: Standardizing microbial fieldwork for biobank-scale sequencing and culturomics": Supplementary_File_S3f_Debrief.xlsx

### Sheet: Sheet1
#	description	status	category	entered_by	date
1	Go over kit contents with the team prior to mobilizing lab, so team can demobilize.	Unresolved	Pre-planning	Full Name	2026-05-12
2	Check if timing/season of the expedition is optimal for sample collection	Unresolved	Pre-planning	Full Name	2026-05-12
		Pending
		Pending
		Pending
		Pending
		Pending
		Pending
		Pending
		Pending
		Pending
		Pending
		Pending
		Pending
		Pending
		Pending
		Pending
		Pending
		Pending
		Pending
		Pending
		Pending
		Pending
		Pending
		Pending
		Pending
		Pending
		Pending
		Pending
		Pending
		Pending
		Pending
		Pending
		Pending
		Pending
		Pending
		Pending
